# MEDIATOR SUBUNIT 25 modulates ERFVII-controlled hypoxia responses in Arabidopsis

**DOI:** 10.1101/2024.01.26.577166

**Authors:** Jos H.M. Schippers, Kira von Bongartz, Lisa Laritzki, Stephanie Frohn, Stephanie Frings, Tilo Renziehausen, Frauke Augstein, Katharina Winkels, Katrien Sprangers, Rashmi Sasidharan, Didier Vertommen, Frank Van Breusegem, Sjon Hartman, Gerrit T. S. Beemster, Amna Mhamdi, Joost T. van Dongen, Romy R. Schmidt-Schippers

**Author notes:** contributed equally (Kira von Bongartz, Lisa Laritzki, Stephanie Frohn, Stephanie Frings, Tilo Renziehausen). Corresponding Authors:* Jos H.M. Schippers Department of Molecular Genetics Seed Development Leibniz Institute of Plant Genetics and Crop Plant Research (IPK) Gatersleben 06466 Seeland Germany; Romy R. Schmidt-Schippers Plant Biotechnology Faculty of Biology University of Bielefeld 33615 Bielefeld Germany. The author responsible for distribution of materials integral to the findings presented in this article in accordance with the policy described in the Instructions for Authors (https://academic.oup.com/plcell/pages/General-Instructions) is: Romy Schmidt-Schippers. **Declaration of conflict of interest**: The authors declare no conflict of interest.

## Abstract

Flooding impairs plant growth through oxygen deprivation, which activates plant survival and acclimation responses. Low-oxygen responses are generally associated with activation of group VII ETHYLENE-RESPONSE FACTOR (ERFVII) transcription factors. However, mechanism and molecular components by which ERFVII factors initiate gene expression are not fully elucidated. Here, we show that the Mediator complex subunit *At*MED25 is recruited by RELATED TO APETALA 2.2 (RAP2.2) and RAP2.12 to coordinate gene expression during hypoxia in *Arabidopsis thaliana*.. The *med25* mutants display reduced low-oxygen stress tolerance. *At*MED25 associates with several ERFVII-controlled hypoxia core genes and its loss impairs transcription under hypoxia due to decreasing RNA polymerase II recruitment. Protein complex pulldown assays demonstrate that the Mediator complex built around *At*MED25 is adjusted under low-oxygen conditions. Moreover, during hypoxia, no functional cooperation between *At*MED25 and the two subunits *At*MED8 and *At*MED16 occurs, contrasting previous observations made for other conditions. In addition, *At*MED25 function under hypoxia is independent from ethylene signalling. Finally, a functional conservation at the molecular level was found for the MED25-ERFVII module between *Arabidopsis thaliana* and the monocot *Oryza sativa*, pointing to a potentially universal role of MED25 in enabling ERFVII-dependent transcript responses to hypoxia in plants.
