## Supplemental Dataset S3 for "MEDIATOR SUBUNIT 25 modulates ERFVII-controlled hypoxia responses in Arabidopsis"

### Sheet: Dataset S3
Supplementary Dataset S3: List of interactors of AtMED25 identified by GFP pull-down experiments in Arabidopsis rosettes. 3 biological replicates of 3 g of fresh weight each were used for the samples (AtMED25-GFP) or the controls (GFP) grown in normoxia (1) or hypoxia (2). Samples preparation, mass-spectrometry analysis and statistics are performed as previously described (Wendrich et al., 2017).…
(1) Normoxia	AverageLFQ_control	AverageLFQ_sample	AtMED25_Normoxia_Ratio	AtMED25_Normoxia_p.value	AtMED25_Normoxia_p.value_adj	AGI	Description	Abreviation
	4.51852	9.34497	67057.3	3.1108e-06	0.00116655	AT1G25540	phytochrome and flowering time regulatory protein (PFT1)/AtMED25	PFT1
	4.5956	8.23937	4403.3	1.01079e-05	0.00358829	GFP	GFP	GFP
	4.5956	7.58694	980.272	5.16313e-06	0.00189423	AT3G49490	hypothetical protein	AT3G49490
	4.5956	7.57418	951.888	1.4331e-06	0.000548876	AT3G06650	ATP-citrate lyase B-1	ACLB-1
	4.5956	7.49307	789.728	1.82561e-06	0.000695558	AT4G34040	RING/U-box superfamily protein	MBR2
	4.5956	7.44168	701.584	5.31251e-06	0.00193907	AT4G24690	ubiquitin-associated (UBA)/TS-N domain-containing protein / octicosapeptide/Phox/Bemp1 (PB1) domain-containing protein	NBR1
	4.5956	7.19383	396.491	6.9896e-07	0.000272594	AT1G11760	mediator of RNA polymerase II transcription subunit-like protein	MED32
	4.5956	7.18289	386.626	5.385e-06	0.00195476	AT3G04740	RNA polymerase II transcription mediator	SWP
	4.5956	7.15861	365.608	7.54003e-07	0.000292553	AT5G20170	RNA polymerase II transcription mediator	AT5G20170
	4.5956	7.13125	343.286	3.15947e-07	0.000123851	AT2G03070	mediator subunit 8	MED8
	4.86078	7.28849	267.738	0.00182825	0.568586	AT4G04920	sensitive to freezing 6	SFR6
	4.5956	6.99062	248.329	3.74351e-06	0.00139258	AT5G49460	ATP citrate lyase subunit B 2	ACLB-2
	4.5956	6.97277	238.327	2.05139e-05	0.00717985	AT3G09180	mediator of RNA polymerase II transcription subunit	AT3G09180
	4.91967	7.26495	221.452	0.000367978	0.118489	AT3G09440	Heat shock protein 70 (Hsp 70) family protein	AT3G09440
	4.5956	6.923	212.522	7.22485e-08	2.85381e-05	AT1G15780	mediator of RNA polymerase II transcription subunit 15a-like protein	NRB4
	4.5956	6.91455	208.429	1.90747e-06	0.000724838	AT1G56070	Ribosomal protein S5/Elongation factor G/III/V family protein	LOS1
	4.5956	6.89095	197.403	3.98029e-06	0.00147669	AT1G16430	Surfeit locus protein 5 subunit 22 of Mediator complex	AT1G16430
	4.5956	6.85009	179.68	5.97285e-06	0.00216217	AT2G48110	reduced epidermal fluorescence 4	REF4
	4.5956	6.84189	176.319	5.34241e-06	0.00194464	AT1G03290	ELKS/Rab6-interacting/CAST family protein	AT1G03290
	4.5956	6.82149	168.226	1.00457e-05	0.00357626	AT2G22370	mediator of RNA polymerase II transcription subunit	AT2G22370
	6.18286	8.39679	163.655	0.00125274	0.394614	AT3G62250	ubiquitin 5	UBQ5
	4.5956	6.77943	152.699	3.70972e-06	0.00138373	AT3G01435	Expressed protein	AT3G01435
	4.5956	6.76518	147.771	0.000101595	0.0340343	AT4G00450	RNA polymerase II transcription mediator	CCT
	4.5956	6.76012	146.058	0.00259746	0.802615	AT5G38430	Ribulose bisphosphate carboxylase (small chain) family protein	RBCS1B
	4.5956	6.73011	136.305	7.80637e-06	0.00280249	AT4G15840	BTB/POZ domain-containing protein	AT4G15840
	4.5956	6.7266	135.208	2.42301e-05	0.00840783	AT2G15530	RING/U-box superfamily protein	MBR1
	4.5956	6.71284	130.991	3.42587e-05	0.0117165	AT1G55325	RNA polymerase II transcription mediator	GCT
	4.5956	6.71165	130.632	2.02272e-06	0.000766611	AT5G45930	magnesium chelatase i2	CHLI2
	4.5956	6.70719	129.3	9.26566e-06	0.00331711	AT2G28230	TATA-binding related factor (TRF) of subunit 20 of Mediator complex	AT2G28230
	4.87438	6.95067	119.204	0.00195173	0.605035	AT5G63480	mediator of RNA polymerase II transcription subunit	AT5G63480
	4.5956	6.67047	118.816	2.92591e-05	0.0100651	AT3G21350	RNA polymerase transcriptional regulation mediator-like protein	MED6
	4.5956	6.64599	112.305	7.06811e-07	0.000274949	AT5G21274	calmodulin 6	CAM6
	4.5956	6.64549	112.175	2.54307e-05	0.00879902	AT1G55080	mediator of RNA polymerase II transcription subunit-like protein	MED9
	4.5956	6.64157	111.167	2.02842e-07	7.97168e-05	AT5G02850	hydroxyproline-rich glycoprotein family protein	AT5G02850
	4.5956	6.64089	110.993	0.00023751	0.0771906	AT1G61520	PSI type III chlorophyll a/b-binding protein	LHCA3
	4.5956	6.60135	101.335	2.08223e-05	0.00726699	AT1G07950	Surfeit locus protein 5 subunit 22 of Mediator complex	MED22B
	4.5956	6.58169	96.8483	1.01864e-05	0.00360597	AT2G17190	ubiquitin family protein	AT2G17190
	4.5956	6.56291	92.7501	9.54479e-07	0.000367474	AT1G26665	Mediator complex, subunit Med10	AT1G26665
	4.5956	6.54129	88.2452	2.65519e-05	0.00916041	AT2G47400	CP12 domain-containing protein 1	CP12-1
	4.5956	6.53374	86.7255	1.91126e-05	0.00670851	AT5G30510	ribosomal protein S1	RPS1
	4.5956	6.5225	84.5095	0.000154143	0.0508673	AT4G10340	light harvesting complex of photosystem II 5	LHCB5
	4.5956	6.50281	80.7637	5.1614e-06	0.00189423	ATCG00470	ATP synthase epsilon chain	ATPE
	4.5956	6.49057	78.5185	1.41854e-05	0.00499325	AT2G22780	peroxisomal NAD-malate dehydrogenase 1	PMDH1
	4.98307	6.8767	78.2772	0.00920254	1	AT4G02880	ELKS/Rab6-interacting/CAST family protein	AT4G02880
	4.5956	6.48552	77.6105	7.70469e-06	0.00277369	AT5G19510	Translation elongation factor EF1B/ribosomal protein S6 family protein	AT5G19510
	4.5956	6.48375	77.2958	0.000348645	0.112612	AT5G09620	Octicosapeptide/Phox/Bem1p family protein	AT5G09620
	4.5956	6.4732	75.4399	2.91171e-06	0.00109771	AT5G02490	Heat shock protein 70 (Hsp 70) family protein	Hsp70-2
	5.74552	7.61777	74.5177	0.000272741	0.0883682	AT5G02500	heat shock cognate protein 70-1	HSC70-1
	4.5956	6.46375	73.8158	0.000224527	0.0734204	AT3G17390	S-adenosylmethionine synthetase family protein	MTO3
	4.5956	6.44393	70.5241	3.23911e-06	0.00121143	AT5G54900	RNA-binding protein 45A	RBP45A
	4.5956	6.36072	58.2274	0.00134008	0.420784	AT5G42980	thioredoxin 3	TRX3
	4.5956	6.35771	57.8245	4.85772e-06	0.00178764	AT5G20000	AAA-type ATPase family protein	AT5G20000
	4.5956	6.34663	56.3687	1.56461e-06	0.000597681	AT3G03940	Protein kinase family protein	AT3G03940
	4.5956	6.34598	56.2843	8.19394e-07	0.000317106	AT2G25760	Protein kinase family protein	AT2G25760
	4.5956	6.33964	55.4681	2.19589e-06	0.000830048	ATCG00800	structural constituent of ribosome	RPS3
	4.5956	6.33962	55.4661	3.02276e-05	0.0103681	AT2G17200	ubiquitin family protein	DSK2
	4.5956	6.33474	54.8464	0.000147401	0.0487897	AT2G34420	photosystem II light harvesting complex protein B1B2	LHB1B2
	4.5956	6.33228	54.5361	0.000146398	0.0486043	AT5G28540	heat shock protein 70 (Hsp 70) family protein	BIP1
	4.5956	6.33134	54.4182	1.07144e-07	4.22147e-05	AT1G79920	Heat shock protein 70 (Hsp 70) family protein	Hsp70-15
	4.5956	6.30881	51.6675	1.37805e-06	0.000529172	AT5G63610	CYCLIN-DEPENDENT KINASE E1	CDKE
	4.5956	6.19757	39.9919	4.57188e-06	0.00168703	AT3G08530	Clathrin, heavy chain	AT3G08530
	4.5956	6.18774	39.0967	9.09532e-05	0.0305603	AT5G45775	Ribosomal L5P family protein	AT5G45775
	4.5956	6.13621	34.7224	0.00396654	1	AT3G55440	triosephosphate isomerase	TPI
	5.13548	6.67411	34.5646	0.00795322	1	AT3G12580	heat shock protein 70	HSP70
	4.5956	6.10926	32.6336	0.000494408	0.158705	AT5G50920	CLPC homologue 1	CLPC1
	4.5956	6.07023	29.8285	0.000706982	0.225527	AT3G48990	AMP-dependent synthetase and ligase family protein	AAE3
	4.5956	6.06748	29.6404	3.02271e-06	0.00113654	AT5G25100	Endomembrane protein 70 protein family	AT5G25100
	4.5956	6.0631	29.3427	0.00171974	0.538278	AT1G07310	Calcium-dependent lipid-binding (CaLB domain) family protein	AT1G07310
	4.5956	5.98647	24.5965	6.52298e-07	0.000255049	AT2G04030	Chaperone protein htpG family protein	CR88
	4.5956	5.94217	22.2112	8.67016e-05	0.0292184	AT2G38410	ENTH/VHS/GAT family protein	AT2G38410
	4.5956	5.81797	16.6869	2.11273e-05	0.00735228	AT5G62700	tubulin beta chain 3	TUB3
	4.5956	5.75544	14.4494	0.000155806	0.0512601	AT5G45390	CLP protease P4	CLPP4
	5.86237	4.5956	0.0541034	0.000228489	0.0744874	AT5G62750	hypothetical protein	AT5G62750
	6.31236	4.5956	0.0191969	6.05382e-06	0.00218543	AT5G60030	hypothetical protein	AT5G60030
	6.31948	4.5956	0.018885	0.000713661	0.226944	AT5G13340	arginine/glutamate-rich 1 protein	AT5G13340
	6.35249	4.5956	0.0175026	9.10239e-07	0.000351352	AT5G10290	leucine-rich repeat transmembrane protein kinase family protein	AT5G10290
	6.40546	4.5956	0.0154929	4.46596e-05	0.0151396	AT2G19520	Transducin family protein / WD-40 repeat family protein	FVE
	6.4176	4.5956	0.0150659	5.82656e-05	0.0196938	AT5G62190	DEAD box RNA helicase (PRH75)	PRH75
	6.48259	4.5956	0.0129718	1.26661e-05	0.00447113	AT5G40340	Tudor/PWWP/MBT superfamily protein	AT5G40340
	7.67788	4.5956	0.000827399	3.9926e-06	0.00147726	AT1G28060	Pre-mRNA-splicing factor 3	AT1G28060
(2) Hypoxia	Average_control	Average_sample	MED25_Hypoxia_Ratio	MED25_Hypoxia_p.value	MED25_Hypoxia_p.value_adj	AGI	Description	Abreviation
	5.25109	9.32618	11887.6	1.01851e-05	0.00364628	AT1G25540	phytochrome and flowering time regulatory protein (PFT1)	PFT1
	4.54385	8.11116	3692.4	2.06923e-06	0.00078217	GFP	GFP	GFP
	4.54385	7.44553	797.412	6.8007e-07	0.000259787	AT4G34040	RING/U-box superfamily protein	MBR2
	4.54385	7.2711	533.646	6.47155e-06	0.00236859	AT4G04920	sensitive to freezing 6	SFR6
	4.54385	7.26287	523.627	1.95858e-06	0.000742304	AT4G24690	ubiquitin-associated (UBA)/TS-N domain-containing protein / octicosapeptide/Phox/Bemp1 (PB1) domain-containing protein	NBR1
	4.59384	7.31122	521.649	1.11945e-06	0.00042651	AT3G09440	Heat shock protein 70 (Hsp 70) family protein	AT3G09440
	4.54385	7.1725	425.26	4.56535e-06	0.00169375	AT1G11760	mediator of RNA polymerase II transcription subunit-like protein	MED32
	4.54385	7.16851	421.37	1.59015e-07	6.20157e-05	AT3G49490	hypothetical protein	AT3G49490
	4.54385	7.15905	412.293	2.90047e-06	0.00109058	AT2G03070	mediator subunit 8	MED8
	4.54385	7.13267	387.995	1.06754e-05	0.00381113	AT3G06650	ATP-citrate lyase B-1	ACLB-1
	4.54385	7.12801	383.852	6.42092e-06	0.00235648	AT5G20170	RNA polymerase II transcription mediator	AT5G20170
	4.54385	7.11932	376.247	3.10794e-07	0.000120277	AT3G04740	RNA polymerase II transcription mediator	SWP
	4.54385	7.01013	292.606	3.22724e-05	0.0113599	AT1G50010	tubulin alpha-2 chain	TUA2
	4.54385	6.89316	223.519	7.07012e-05	0.0241798	AT1G49240	actin 8	ACT8
	4.54385	6.87877	216.233	5.95832e-06	0.00219266	AT1G15780	mediator of RNA polymerase II transcription subunit 15a-like protein	NRB4
	5.95393	8.28811	215.861	0.000273302	0.0921028	AT3G62250	ubiquitin 5	UBQ5
	4.54385	6.82079	189.208	9.54245e-06	0.00342574	AT3G44110	DNAJ homologue 3	J3
	4.78907	7.02574	172.453	0.00160033	0.520109	AT3G12580	heat shock protein 70	HSP70
	4.54385	6.77769	171.333	6.28215e-07	0.000240606	AT2G22370	mediator of RNA polymerase II transcription subunit	AT2G22370
	4.54385	6.76673	167.062	3.49058e-08	1.38227e-05	AT2G48110	reduced epidermal fluorescence 4	REF4
	4.54385	6.7285	152.987	9.44811e-08	3.71311e-05	AT3G01435	Expressed protein	AT3G01435
	4.54385	6.71392	147.936	3.89616e-06	0.00145327	AT5G45930	magnesium chelatase i2	CHLI2
	4.54385	6.67942	136.639	0.000522592	0.172978	AT1G72370	40s ribosomal protein SA	P40
	4.54385	6.67227	134.406	6.52891e-06	0.00237652	AT2G28230	TATA-binding related factor (TRF) of subunit 20 of Mediator complex	AT2G28230
	4.54385	6.66836	133.203	5.61516e-05	0.0195408	AT2G21660	cold, circadian rhythm, and rna binding 2	GRP7
	4.54385	6.66808	133.116	7.14076e-06	0.00259209	AT3G21350	RNA polymerase transcriptional regulation mediator-like protein	MED6
	4.54385	6.63837	124.314	6.50207e-06	0.00237326	AT2G15530	RING/U-box superfamily protein	MBR1
	4.54385	6.63286	122.749	1.54987e-06	0.00058895	AT1G55325	RNA polymerase II transcription mediator	GCT
	4.54385	6.62707	121.122	5.91168e-05	0.0204544	AT4G27000	RNA-binding (RRM/RBD/RNP motifs) family protein	ATRBP45C
	4.54385	6.59613	112.793	2.48814e-05	0.008808	AT5G54900	RNA-binding protein 45A	RBP45A
	4.54385	6.5625	104.389	5.69431e-05	0.0197592	AT2G17190	ubiquitin family protein	AT2G17190
	5.01528	7.01676	100.342	0.000297584	0.0999883	AT1G56070	Ribosomal protein S5/Elongation factor G/III/V family protein	LOS1
	4.54385	6.5453	100.335	5.56668e-05	0.0194277	AT3G17390	S-adenosylmethionine synthetase family protein	MTO3
	4.54385	6.53637	98.2935	8.49496e-08	3.34701e-05	AT5G21274	calmodulin 6	CAM6
	4.54385	6.53334	97.6099	0.00101687	0.333533	AT5G42980	thioredoxin 3	TRX3
	4.54385	6.52403	95.5403	3.23127e-07	0.000124727	AT5G02490	Heat shock protein 70 (Hsp 70) family protein	Hsp70-2
	4.54385	6.5226	95.2255	5.26164e-09	2.08887e-06	AT5G49460	ATP citrate lyase subunit B 2	ACLB-2
	4.54385	6.51315	93.1764	7.58352e-06	0.00274523	AT5G09620	Octicosapeptide/Phox/Bem1p family protein	AT5G09620
	4.54385	6.51139	92.7985	1.38872e-07	5.42988e-05	AT4G02880	ELKS/Rab6-interacting/CAST family protein	AT4G02880
	4.54385	6.49641	89.6535	3.61313e-06	0.00135131	AT1G26665	Mediator complex, subunit Med10	AT1G26665
	4.54385	6.49514	89.3904	0.000380262	0.127388	AT1G07950	Surfeit locus protein 5 subunit 22 of Mediator complex	MED22B
	4.54385	6.4391	78.5698	2.65122e-06	0.000999508	AT1G03290	ELKS/Rab6-interacting/CAST family protein	AT1G03290
	4.54385	6.42992	76.9261	1.34904e-07	5.28822e-05	AT4G15840	BTB/POZ domain-containing protein	AT4G15840
	4.65579	6.53273	75.3239	0.00016744	0.0567623	AT4G00450	RNA polymerase II transcription mediator	CCT
	5.73518	7.61062	75.0648	0.00218329	0.700838	AT5G02500	heat shock cognate protein 70-1	HSC70-1
	4.54385	6.41647	74.5807	1.26285e-05	0.00448313	AT4G34670	Ribosomal protein S3Ae	AT4G34670
	4.54385	6.40409	72.4844	9.34983e-05	0.0318829	AT1G26630	Eukaryotic translation initiation factor 5A-1 (eIF-5A 1) protein	FBR12
	4.54385	6.40226	72.1799	4.34303e-07	0.000167207	AT5G19510	Translation elongation factor EF1B/ribosomal protein S6 family protein	AT5G19510
	4.54385	6.4007	71.921	1.67949e-07	6.5332e-05	AT4G04780	mediator 21	MED21
	4.54385	6.36369	66.0457	6.9742e-05	0.0239215	AT5G02850	hydroxyproline-rich glycoprotein family protein	AT5G02850
	4.54385	6.36001	65.4875	8.99442e-06	0.00323799	AT2G17200	ubiquitin family protein	DSK2
	4.54385	6.35863	65.2809	6.47372e-05	0.0222696	AT2G22780	peroxisomal NAD-malate dehydrogenase 1	PMDH1
	4.54385	6.32804	60.8407	3.05011e-07	0.000118344	AT2G33150	peroxisomal 3-ketoacyl-CoA thiolase 3	PKT3
	4.54385	6.30958	58.3081	8.0525e-08	3.18074e-05	AT1G79920	Heat shock protein 70 (Hsp 70) family protein	Hsp70-15
	4.54385	6.23857	49.5131	5.37799e-06	0.00198448	AT5G28540	heat shock protein 70 (Hsp 70) family protein	BIP1
	4.54385	6.20565	45.8986	1.24747e-05	0.00444098	AT5G63610	CYCLIN-DEPENDENT KINASE E1	CDKE
	4.54385	6.2034	45.6613	2.69199e-05	0.00950272	AT5G28840	GDP-D-mannose 3,5-epimerase	GME
	4.54385	6.19876	45.1765	7.62521e-06	0.0027527	AT1G79570	kinase superfamily with octicosapeptide/Phox/Bem1p domain-containing protein	AT1G79570
	4.54385	6.14679	40.081	3.91252e-06	0.00145546	AT3G51120	0	AT3G51120
	4.54385	6.13319	38.8453	0.00125874	0.411607	AT3G48990	AMP-dependent synthetase and ligase family protein	AAE3
	4.54385	6.08542	34.7992	5.3189e-06	0.00196799	AT2G22300	signal responsive 1	SR1
	4.54385	6.03358	30.8837	6.0449e-07	0.000232124	AT1G27430	GYF domain-containing protein	AT1G27430
	4.54385	6.02245	30.1027	3.62356e-05	0.0127187	AT5G65010	asparagine synthetase 2	ASN2
	4.54385	5.84667	20.0829	0.00891619	1	AT2G21170	triosephosphate isomerase	TIM
	4.54385	5.60175	11.4262	3.24328e-06	0.00121623	AT1G07310	Calcium-dependent lipid-binding (CaLB domain) family protein	AT1G07310
	6.11553	4.54385	0.0268116	6.28555e-05	0.0216851	AT5G57120	nucleolar/coiled-body phosphoprotein	AT5G57120
